# Mapping HIV-1 RNA Structure, Homodimers, Long-Range Interactions and persistent domains by HiCapR

**DOI:** 10.1101/2024.09.03.610837

**Authors:** Yan Zhang, Jingwan Han, Dejian Xie, Wenlong Shen, Ping Li, Jian You Lau, Jingyun Li, Lin Li, Grzegorz Kudla, Zhihu Zhao

## Abstract

Human Immunodeficiency Virus (HIV) persists as a leading global health issue. A significant gap in knowledge exists in our understanding of long-range interactions within the HIV-1 RNA genome. To bridge this gap, we introduce HiCapR, incorporating a psoralen crosslinking RNA proximity ligation and post-library hybridization for capturing HIV RNA-RNA interactions.

Leveraging HiCapR, we confirm the presence of stem structures in the key regions, such as the 5’-untranslated region(5’-UTR) and Rev Response Element (RRE) stems, and dimer sites in 5’-UTR region, which is responsible for HIV packaging. Importantly, we reveal multiple previously unknown homodimers along the HIV genome, which may have important implications for viral RNA splicing and packaging processes. Also, we uncover a wealth of unprecedented long-range interactions, particularly within the 5’-UTR of infected cells.

Intriguingly, our findings indicate a pronounced reduction in long-range RNA-RNA interactions, signifying a transition from a state of abundant interactions, hence a relative loose state within infected cells to a condensed structure within virions. Concurrently, we have demonstrated the presence of stable genomic domains within virions that are instrumental in the dimerization process. These domains are preserved throughout the packaging process.

Our findings shed light on the functional significance of RNA organization, including stable and persistent genomic domains, homodimerization, and long-range RNA-RNA interactions, in the splicing, packaging as well as assembly of HIV.

**Highlights:** HiCapR is a new proximity ligation method for mapping RNA structures and homodimers in the HIV genome with sufficient reliability and efficiency.

Multiple homodimers were discovered along the genome, with potential implications for splicing and packaging processes.

Long-range RNA-RNA interactions are abundant in infected cells but significantly reduced in virions.

Stable genomic domains encluding homodimer sites are persistent in virions and are involved in dimerization.
