## Supplementary Table1 for "Mapping HIV-1 RNA Structure, Homodimers, Long-Range Interactions and persistent domains by HiCapR"

### Sheet: 工作表1
LIB_ID	Sample ID	Raw bases(Mb)	Clean bases(Mb)	virus strain	sample type	ligase	Clean reads	assembled reads	fastp_raw	fastp_filtered	mapped_dedup	mapped	mapping rate	dup_rate	mapped_HIV	HIV%	chimeras	chimera_noOvelap	chim_rates	chim_rates_rmOverlap	dimer	overall_chimrate	avverage HIV coverage
HIV4-1	NC1-L			NL4-3	infected cell	-	14515558	14047824	14983292	14945224	7719031	14659983	0.980914	0.473462	7519446	0.974144	320486	58802	0.0408787	0.00731412	20045	0.0102146	86320.2
HIV4-2	NC2-L			NL4-3	infected cell	-	13939506	13555249	14323763	14288422	7624463	14154445	0.990623	0.461338	7490622	0.982446	336472	60814	0.0429881	0.00763905	21335	0.0107744	87659.1
HIV4-3	NV1-L			NL4-3	virion	-	18960566	18149415	19771717	19718808	10562593	19592878	0.993614	0.460896	10494726	0.993575	541515	84030	0.049067	0.00756747	39602	0.0117047	117793
HIV4-4	NV2-L			NL4-3	virion	-	11899089	11445106	12353072	12318126	7207266	12249585	0.994436	0.411632	7164477	0.994063	362719	51929	0.0481878	0.00685986	27782	0.0110598	82200.1
HIV4-5	GC1-L			GX002	infected cell	-	17729709	16805691	18653727	18604361	10366843	18529767	0.995991	0.44053	10366843	1	563945	110483	0.0515923	0.0101075	38371	0.0143587	123061
HIV4-6	GC2-L			GX002	infected cell	-	14559875	13867278	15252472	15211448	9056691	15176081	0.997675	0.403226	9056691	1	536063	99553	0.0558821	0.0103779	37382	0.0151198	109747
HIV4-7	GV1-L			GX002	virion	-	12756726	12269439	13244013	13217501	6800065	13130758	0.993437	0.482127	6568605	0.965962	283938	55812	0.0414354	0.0078786	20720	0.0112546	85761.5
HIV4-8	GV2-L			GX002	virion	-	13412454	12878059	13946849	13916994	7364108	13791307	0.990969	0.466033	7364108	1	321032	61458	0.0417731	0.00799699	22989	0.0114674	91542.7
HIV5-1	NC1+L			NL4-3	infected cell	+	16880878	16248794	17512962	17338407	10945113	15980433	0.921678	0.315093	10628201	0.971045	5879610	1550208	0.356171	0.0921387	157628	0.156036	99547.8
HIV5-2	NC2+L			NL4-3	infected cell	+	18909917	18066563	19753271	19542249	12772442	17403869	0.890577	0.266115	12301607	0.963137	6929094	1846984	0.360314	0.0937482	199898	0.160258	117732
HIV5-3	NV1+L			NL4-3	virion	+	20590430	19894338	21286522	21087401	14716485	19833586	0.940542	0.258002	14132352	0.960308	7450832	1564696	0.345215	0.0705857	179261	0.118504	133926
HIV5-4	NV2+L			NL4-3	virion	+	16031040	15545517	16516563	16365533	10589230	15534282	0.949207	0.318332	10157763	0.959254	5338633	1075972	0.344508	0.0675528	121479	0.113082	95756.7
HIV5-5	GC1+L			GX002	infected cell	+	22286897	21361851	23211943	22975862	17582509	21016769	0.914733	0.163406	17582509	1	9669403	2688683	0.354816	0.0986603	232639	0.166149	167122
HIV5-6	GC2+L			GX002	infected cell	+	20193086	19390990	20995182	20773906	14503683	18785724	0.904294	0.227941	14027589	0.967174	8044330	2186343	0.36446	0.0969639	243846	0.167557	137745
HIV5-7	GV1+L			GX002	virion	+	16171226	15568417	16774035	16634912	12769493	16326146	0.981439	0.21785	12395470	0.97071	6038296	1747767	0.327567	0.0929278	100613	0.14475	131786
HIV5-8	GV2+L			GX002	virion	+	14943929	14411896	15475962	15349561	11434503	14887041	0.969868	0.231916	11092431	0.970084	5483479	1544098	0.33081	0.0912696	96607	0.143487	117098
HIV-D1	G_insert_1					+	18575514	15936657	21214371	21154825	#REF!	#REF!	#REF!	#REF!	4110999	#REF!	25247		0.00610384	#REF!		0
HIV-D2	G_insert_2					+	15558126	13374056	17742196	17696567	#REF!	#REF!	#REF!	#REF!	3434761	#REF!	19131		0.00553897	#REF!
						+
																	HIV4-1
																	HIV4-2
																	HIV4-3
																	HIV4-4
																	HIV4-5
																	HIV4-6
																	HIV4-7
																	HIV4-8
																	HIV5-1
																	HIV5-2
																	HIV5-3
																	HIV5-4
																	HIV5-5
																	HIV5-6
																	HIV5-7
																	HIV5-8
