## Supplementary Table2 for "Mapping HIV-1 RNA Structure, Homodimers, Long-Range Interactions and persistent domains by HiCapR"

### Sheet: NC
strain	start	end	peak_id	score	strand
NL4-3	717	850	1	1000	+
NL4-3	1052	1188	2	1000	+
NL4-3	1778	1914	3	1000	+
NL4-3	2300	2439	4	1000	+
NL4-3	3405	3541	5	1000	+
NL4-3	4050	4177	6	1000	+
NL4-3	4958	5081	7	1000	+
NL4-3	5479	5617	8	1000	+
NL4-3	6103	6256	9	1000	+
NL4-3	6580	6717	10	1000	+
NL4-3	7087	7223	11	1000	+
NL4-3	7606	7743	12	1000	+
NL4-3	8339	8494	13	1000	+
NL4-3	9221	9367	14	1000	+

### Sheet: NV
strain	start	end	peak_id	score	strand
NL4-3	704	844	1	1000	+
NL4-3	1057	1184	2	1000	+
NL4-3	1790	1912	3	1000	+
NL4-3	2288	2438	4	1000	+
NL4-3	2626	2694	5	1000	+
NL4-3	2955	3091	6	1000	+
NL4-3	3394	3536	7	1000	+
NL4-3	4425	4550	8	1000	+
NL4-3	4962	5087	9	1000	+
NL4-3	5484	5621	10	1000	+
NL4-3	6588	6721	11	1000	+
NL4-3	7077	7213	12	1000	+
NL4-3	7624	7756	13	1000	+
NL4-3	8082	8210	14	1000	+
NL4-3	8343	8493	15	1000	+
NL4-3	8800	8928	16	1000	+
NL4-3	9219	9363	17	1000	+

### Sheet: GC
strain	start	end	peak_id	score	strand
GX2005002	719	856	1	1000	+
GX2005002	1061	1154	2	1000	+
GX2005002	2111	2268	3	1000	+
GX2005002	2580	2725	4	1000	+
GX2005002	3440	3572	5	1000	+
GX2005002	4063	4197	6	1000	+
GX2005002	4964	5097	7	1000	+
GX2005002	5505	5656	8	1000	+
GX2005002	6156	6292	9	1000	+
GX2005002	7086	7222	10	1000	+
GX2005002	7624	7762	11	1000	+
GX2005002	8041	8175	12	1000	+
GX2005002	8388	8470	13	1000	+
GX2005002	8854	8991	14	1000	+
GX2005002	9242	9366	15	1000	+

### Sheet: GV
strain	start	end	peak_id	score	strand
GX2005002	716	862	1	1000	+
GX2005002	2130	2290	2	1000	+
GX2005002	2600	2729	3	1000	+
GX2005002	4054	4185	4	1000	+
GX2005002	4966	5097	5	1000	+
GX2005002	5492	5617	6	1000	+
GX2005002	5942	6073	7	1000	+
GX2005002	6394	6526	8	1000	+
GX2005002	7605	7731	9	1000	+
GX2005002	8044	8170	10	1000	+
GX2005002	8844	8966	11	1000	+
GX2005002	9246	9371	12	1000	+
