## Supplementary Table3 for "Mapping HIV-1 RNA Structure, Homodimers, Long-Range Interactions and persistent domains by HiCapR"

### Sheet: primers
primer	sequence(5'-3')
T7-RRE-F	GCGTAATACGACTCACTATAGGGCAGCAGGAAGCACTATGGGCGC
NL43-8177	TTTCTTGCTGGTTTTGCG
GX002-8160	CTGTCCTGCTGGTCCTG
T7-5UTR：	gggTAATACGACTCACTATAGGGTCTCTCTGGTTAGACCAG
NL43-1018:	GATCTAAGTTCTTCTGATCCTGTCTG
GX002-1036:	GATTTAACTTCTTCTGATCCTGCCTTG
